# Genital herpes shedding episodes associate with alterations in the spatial organization and activation of mucosal immune cells

**DOI:** 10.1101/2025.06.24.661157

**Authors:** Finn MacLean, Rachael M. Zemek, Adino Tesfahun Tsegaye, Jessica B. Graham, Jessica L. Swarts, Sarah C. Vick, Nicole B. Potchen, Irene Cruz Talavera, Lakshmi Warrier, Julien Dubrulle, Lena K. Schroeder, Anna Elz, David Sowerby, Ayumi Saito, Katherine K. Thomas, Matthias Mack, Joshua T. Schiffer, R. Scott McClelland, Keith R. Jerome, Bhavna H. Chohan, Kenneth Ngure, Nelly Rwamba Mugo, Evan W. Newell, Jairam R. Lingappa, Jennifer M. Lund, the Kinga Study Team

## Abstract

Herpes Simplex Virus 2 (HSV-2) infection results in variable rates of local viral shedding in anogenital skin. The impact of episodic viral exposures on immune cells in adjacent mucosal tissues, including the genital tract, is unknown. However, any immune responses at this site could impact protective mucosal immunity, tissue homeostasis, and adverse health outcomes. To investigate the impact of HSV-2 on cervicovaginal tract immunity, we applied flow cytometry, immunofluorescent imaging, analysis of soluble immune factors, and spatial transcriptomics to cervicovaginal tissue and blood samples provided by a total of 232 HSV-2 seropositive and seronegative participants, with genital HSV-2 shedding evaluated at the time of biopsy. This unique dataset was used to define and spatially map immune cell subsets and localized gene expression via spatial transcriptomics. HSV-2 seropositivity alone was associated with minimal differences in cervicovaginal and circulating T cell phenotypes. However, the vaginal mucosa during active HSV-2 shedding was associated with alterations in T cell, macrophage, and dendritic cell localization and gene expression consistent with increased immune surveillance, with immune activating and suppressing signals potentially reinforcing mucosal tissue homeostasis.

**Summary:** In context of episodic HSV-2 shedding, immune cells mobilize and co-localize in the vaginal epithelium, expressing cytotoxic and inflammatory genes and immunoregulatory genes that collectively may promote tissue homeostasis in settings of episodic viral shedding to limit damage.
