## Supplemental Table 2 for "Genital herpes shedding episodes associate with alterations in the spatial organization and activation of mucosal immune cells"

### Sheet: Ectocervix
Supplemental Table 2
Ectocervix Image Analysis
		HSV-2 Positive		HSV-2 Negative
Tissue Compartment	Cell Density	N	Median	N	Median	Wilcoxon rank sum test
Whole Tissue	CD3+ cells/mm2	19	648.7	44	645.3	0.694
	CD3+CD4+ cells/mm2	19	411	44	395.7	0.83
	CD3+CD4+CCR5+ cells/mm2	19	258	44	228.3	0.795
Lamina Propria	CD3+ cells/mm2	19	920.3	44	902.7	0.864
	CD3+CD4+ cells/mm2	19	527	44	614.8	0.471
	CD3+CD4+CCR5+ cells/mm2	19	315.4	44	349.6	0.248
Epithelium	CD3+ cells/mm2	19	363.6	44	344.5	0.462
	CD3+CD4+ cells/mm2	19	207.1	44	171.9	0.337
	CD3+CD4+CCR5+ cells/mm2	19	89.68	44	83.73	0.48

### Sheet: Vaginal Tract
Vaginal Tract Image Analysis
		HSV-2 Positive		HSV-2 Negative
Tissue Compartment	Cell Density	N	Median	N	Median	Wilcoxon rank sum test
Whole Tissue	CD3+ cells/mm2	24	649.2	55	678.9	0.721
	CD3+CD4+ cells/mm2	24	405.3	55	407.3	0.827
	CD3+CD4+CCR5+ cells/mm2	24	240.1	55	227	0.802
Lamina Propria	CD3+ cells/mm2	24	749.3	55	813.5	0.256
	CD3+CD4+ cells/mm2	24	450.9	55	538	0.195
	CD3+CD4+CCR5+ cells/mm2	24	227.4	55	298.5	0.239
Epithelium	CD3+ cells/mm2	24	542.8	55	503	0.526
	CD3+CD4+ cells/mm2	24	290.1	55	223.8	0.164
	CD3+CD4+CCR5+ cells/mm2	24	136.7	55	126.6	0.505
