## Supplemental Table 3 for "Genital herpes shedding episodes associate with alterations in the spatial organization and activation of mucosal immune cells"

### Sheet: Serum
Serum cytokine and chemokine analysis - more than or equal to 80% of samples detectable
beta = estimated difference of HSV-2 positive log mean - HSV-2 negative log mean
Cytokine/Chemokine	HSV-2 negative log mean (standard deviation)	HSV-2 negative N	HSV-2 positive log mean (standard deviation)	HSV-2 positive N	Unadjusted beta	Unadjusted confidence interval	Unadjusted p-value	Adjusted beta	Adjusted confidence interval	Adjusted p-value
IL-4	0.28(0.46)	134	0.08(0.50)	97	-0.202	(-0.327,-0.077)	0.0017	-0.204	(-0.339,-0.069)	0.0032
LIF	0.53(0.75)	134	0.31(0.84)	97	-0.224	(-0.431,-0.017)	0.0343	-0.188	(-0.408,0.032)	0.0934
IL-13	1.93(0.60)	134	1.73(0.59)	97	-0.205	(-0.361,-0.048)	0.0106	-0.166	(-0.331, -0.000 (between -0.000 and -0.001))	0.0495
IFN-γ	-0.10(1.17)	134	-0.30(1.10)	97	-0.204	(-0.504,0.095)	0.1802	-0.157	(-0.475,0.161)	0.3329
TNF-β	1.13(0.44)	134	0.96(0.40)	97	-0.164	(-0.276,-0.052)	0.0043	-0.154	(-0.274,-0.034)	0.0119
TNF-α	1.84(0.35)	134	1.69(0.26)	97	-0.155	(-0.237,-0.072)	0.0003	-0.146	(-0.233,-0.058)	0.0012
VEGF-A	2.35(0.48)	134	2.24(0.51)	97	-0.112	(-0.240,0.017)	0.0888	-0.139	(-0.276,-0.002)	0.0462
IL-2	-0.75(1.30)	134	-1.07(1.21)	97	-0.318	(-0.650,0.014)	0.0602	-0.138	(-0.483,0.208)	0.4333
MCP-3	1.25(0.39)	134	1.10(0.33)	97	-0.154	(-0.250,-0.058)	0.0018	-0.135	(-0.236,-0.034)	0.0089
MCP-4	1.48(0.65)	134	1.34(0.62)	97	-0.141	(-0.307,0.026)	0.0974	-0.131	(-0.309,0.046)	0.1455
Fractalkine	2.40(0.41)	134	2.26(0.39)	97	-0.137	(-0.243,-0.031)	0.0118	-0.12	(-0.232,-0.008)	0.0355
IL-17F	1.00(1.08)	134	0.82(1.27)	97	-0.185	(-0.491,0.122)	0.2356	-0.115	(-0.436,0.205)	0.4786
GM-CSF	0.92(0.63)	134	0.78(0.45)	97	-0.147	(-0.295,0.001)	0.0511	-0.109	(-0.267,0.049)	0.1753
FGF-2	1.51(0.45)	134	1.40(0.45)	97	-0.109	(-0.227,0.010)	0.0714	-0.096	(-0.220,0.027)	0.1249
G-CSF	1.19(0.53)	134	1.09(0.62)	97	-0.099	(-0.249,0.051)	0.194	-0.091	(-0.252,0.069)	0.264
MDC	3.30(0.40)	134	3.20(0.36)	97	-0.095	(-0.196,0.006)	0.0656	-0.091	(-0.199,0.017)	0.0982
MIP-1β	1.80(0.21)	134	1.72(0.24)	97	-0.079	(-0.138,-0.020)	0.0091	-0.09	(-0.152,-0.027)	0.0051
TPO	2.31(0.74)	134	2.25(0.81)	97	-0.063	(-0.266,0.140)	0.544	-0.084	(-0.298,0.131)	0.4432
IL-1RA	0.67(0.52)	134	0.61(0.63)	97	-0.063	(-0.213,0.087)	0.4112	-0.064	(-0.225,0.097)	0.4357
PDGF-AA	3.51(0.21)	134	3.46(0.21)	97	-0.049	(-0.104,0.005)	0.0759	-0.058	(-0.115,-0.001)	0.0479
IL-7	0.78(0.32)	134	0.73(0.37)	97	-0.055	(-0.144,0.035)	0.2279	-0.055	(-0.151,0.040)	0.2569
Eotaxin	1.38(0.26)	134	1.33(0.25)	97	-0.051	(-0.119,0.016)	0.1351	-0.054	(-0.126,0.018)	0.1432
FLT-3L	1.21(0.32)	134	1.15(0.34)	97	-0.057	(-0.143,0.029)	0.1893	-0.048	(-0.140,0.044)	0.3007
IL12p40	1.58(0.66)	134	1.45(0.62)	97	-0.132	(-0.301,0.037)	0.1256	-0.044	(-0.219,0.131)	0.619
MCP-1	2.24(0.22)	134	2.21(0.27)	97	-0.03	(-0.094,0.035)	0.3647	-0.042	(-0.110,0.027)	0.2302
IL-27	3.16(0.25)	134	3.13(0.30)	97	-0.035	(-0.106,0.037)	0.3416	-0.039	(-0.113,0.035)	0.2978
GRO-α	1.92(0.23)	134	1.87(0.24)	97	-0.05	(-0.111,0.011)	0.1103	-0.037	(-0.102,0.028)	0.2583
sCD40L	3.60(0.31)	134	3.55(0.31)	97	-0.048	(-0.129,0.033)	0.2412	-0.036	(-0.120,0.048)	0.3973
Eotaxin-3	1.27(0.43)	134	1.20(0.43)	97	-0.071	(-0.184,0.042)	0.2155	-0.033	(-0.153,0.086)	0.5837
I-309	0.11(0.28)	134	0.08(0.23)	97	-0.04	(-0.108,0.028)	0.2508	-0.033	(-0.105,0.039)	0.3673
MIG/CXCL9	3.32(0.26)	134	3.32(0.31)	97	0.002	(-0.071,0.075)	0.9507	-0.026	(-0.103,0.051)	0.508
MCP-2	1.69(0.18)	134	1.67(0.20)	97	-0.016	(-0.065,0.033)	0.5183	-0.023	(-0.075,0.029)	0.3793
EGF	2.07(0.48)	134	2.02(0.41)	97	-0.052	(-0.170,0.066)	0.3833	-0.022	(-0.146,0.102)	0.728
IL-8	0.86(0.29)	134	0.80(0.48)	97	-0.058	(-0.157,0.042)	0.2564	-0.021	(-0.127,0.085)	0.6997
BCA-1	2.01(0.31)	134	1.96(0.34)	97	-0.048	(-0.133,0.038)	0.2742	-0.018	(-0.106,0.070)	0.6925
IFN-α2	1.56(0.35)	134	1.53(0.41)	97	-0.037	(-0.136,0.061)	0.4591	-0.015	(-0.120,0.090)	0.7768
Eotaxin-2	2.37(0.32)	134	2.38(0.32)	97	0.01	(-0.074,0.094)	0.8152	-0.009	(-0.099,0.080)	0.835
ENA-78	3.38(0.14)	134	3.38(0.16)	97	-0.004	(-0.043,0.034)	0.8267	-0.006	(-0.047,0.035)	0.777
TARC	2.06(0.25)	134	2.04(0.26)	97	-0.019	(-0.085,0.048)	0.579	-0.003	(-0.074,0.068)	0.9341
TGF-α	1.24(0.55)	134	1.23(0.67)	97	-0.005	(-0.164,0.154)	0.9485	-0.002	(-0.167,0.162)	0.9772
MIP-1	1.63(0.62)	134	1.62(0.63)	97	-0.004	(-0.168,0.161)	0.9663	-0.001	(-0.178,0.175)	0.9894
IL-1β	0.91(0.55)	134	0.89(0.54)	97	-0.015	(-0.159,0.129)	0.8344	0.002	(-0.152,0.157)	0.978
CTACK	2.89(0.15)	134	2.88(0.18)	97	-0.009	(-0.051,0.033)	0.6687	0.002	(-0.043,0.047)	0.9398
IL-15	0.89(0.23)	134	0.88(0.30)	97	-0.006	(-0.076,0.064)	0.8626	0.01	(-0.065,0.084)	0.7966
MIP-1δ	3.53(0.32)	134	3.53(0.35)	97	-0.004	(-0.091,0.083)	0.9308	0.015	(-0.078,0.109)	0.747
IL-1α	1.00(0.63)	134	0.97(0.63)	97	-0.03	(-0.195,0.135)	0.7172	0.016	(-0.158,0.190)	0.8547
IL-6	-0.07(0.67)	134	-0.03(0.76)	97	0.036	(-0.151,0.222)	0.7046	0.02	(-0.177,0.217)	0.8413
IP-10	2.04(0.26)	134	2.08(0.36)	97	0.033	(-0.047,0.113)	0.4205	0.021	(-0.064,0.107)	0.6276
SDF-1α/β	3.42(0.43)	134	3.42(0.29)	97	-0.003	(-0.103,0.096)	0.9491	0.021	(-0.084,0.126)	0.6917
IL-17E/IL-25	2.51(0.34)	134	2.53(0.30)	97	0.018	(-0.067,0.104)	0.6744	0.025	(-0.065,0.116)	0.5823
IL-5	0.30(0.71)	134	0.31(0.63)	97	0.01	(-0.168,0.188)	0.9093	0.044	(-0.145,0.233)	0.6482
IL-18	1.54(0.34)	134	1.59(0.31)	97	0.049	(-0.036,0.135)	0.2567	0.052	(-0.035,0.139)	0.2411
TRAIL	1.59(0.27)	134	1.63(0.23)	97	0.041	(-0.025,0.107)	0.2248	0.054	(-0.015,0.123)	0.1236
IL-10	-0.13(0.76)	134	-0.03(0.84)	97	0.103	(-0.105,0.311)	0.3289	0.193	(-0.025,0.412)	0.0826
Serum cytokine and chemokine analysis - fewer than 80% of samples detectable
Cytokine/Chemokine	Unadjusted odds ratio	Unadjusted confidence interval	Unadjusted p-value	Adjusted odds ratio	Adjusted confidence interval	Adjusted p-value
IL-16	0.583	(0.253,1.325)	0.1973	0.538	(0.223,1.277)	0.16
IL-20	0.591	(0.270,1.278)	0.1805	0.653	(0.288,1.475)	0.3039
IL-17A	0.897	(0.525,1.527)	0.6896	0.738	(0.410,1.313)	0.3059
IL-28A	1.003	(0.468,2.198)	0.9946	0.865	(0.384,1.979)	0.7264
IL-21	0.948	(0.557,1.609)	0.8434	0.916	(0.519,1.609)	0.7608
X6CKine	0.9	(0.471,1.695)	0.7473	0.93	(0.469,1.819)	0.834
IL-23	1.134	(0.655,1.977)	0.6554	0.999	(0.550,1.818)	0.997
IL-3	1.014	(0.314,3.520)	0.9813	1.015	(0.296,3.721)	0.9813
TSLP	1.221	(0.719,2.086)	0.4608	1.065	(0.598,1.898)	0.8296
IL-33	1.249	(0.739,2.120)	0.4082	1.073	(0.607,1.896)	0.8067
IL-2	1.544	(0.914,2.621)	0.1054	1.22	(0.691,2.148)	0.4904
SCF	1.099	(0.507,2.458)	0.8128	1.317	(0.558,3.243)	0.5367
IL-22	1.69	(0.922,3.111)	0.0896	1.638	(0.856,3.142)	0.1354
GM-CSF	2.243	(1.028,5.308)	0.0512	1.676	(0.736,4.096)	0.2335
IL-12p70	1.855	(1.042,3.371)	0.0386	1.77	(0.960,3.330)	0.0711
IL-9	1.971	(1.121,3.488)	0.0188	1.799	(0.972,3.343)	0.0616
Serum cytokines/chemokines with greater than 20% out of range high - excluded from analysis
RANTES
PDGF-AB/AA

### Sheet: Softcup
Softcup cytokine and chemokine analysis - more than or equal to 80% of samples detectable
beta = estimated difference of HSV-2 positive log mean - HSV-2 negative log mean
Cytokine/Chemokine	HSV-2 negative log mean (standard deviation)	HSV-2 negative N	HSV-2 positive log mean (standard deviation)	HSV-2 positive N	Unadjusted beta	Unadjusted confidence interval	Unadjusted p-value	Adjusted beta	Adjusted confidence interval	Adjusted p-value
IL-1β	2.99(0.90)	114	2.80(1.08)	82	-0.189	(-0.468,0.091)	0.1845	-0.287	(-0.600,0.025)	0.0713
MIP-1α	1.82(0.71)	114	1.65(0.68)	82	-0.171	(-0.370,0.027)	0.0907	-0.221	(-0.446,0.004)	0.0541
MIP-1β	1.38(0.98)	114	1.27(0.98)	82	-0.116	(-0.397,0.164)	0.4146	-0.192	(-0.507,0.124)	0.2321
IL-6	2.59(0.82)	114	2.33(0.86)	82	-0.258	(-0.497,-0.019)	0.0346	-0.171	(-0.438,0.096)	0.2073
IFN-α2	0.91(0.67)	114	0.84(0.78)	82	-0.067	(-0.272,0.137)	0.5163	-0.155	(-0.386,0.075)	0.1854
EGF	2.00(0.60)	114	1.83(0.57)	82	-0.178	(-0.346,-0.009)	0.0389	-0.154	(-0.344,0.035)	0.1092
IL-12p70	0.39(0.79)	114	0.30(0.89)	82	-0.084	(-0.322,0.154)	0.4854	-0.154	(-0.414,0.107)	0.2473
IL-18	2.55(0.84)	114	2.47(0.82)	82	-0.077	(-0.314,0.160)	0.5223	-0.149	(-0.411,0.112)	0.2616
MCP-3	0.96(0.60)	114	0.87(0.47)	82	-0.094	(-0.251,0.062)	0.2374	-0.133	(-0.314,0.049)	0.1516
IL-16	2.49(0.88)	114	2.32(0.91)	82	-0.165	(-0.420,0.090)	0.2042	-0.131	(-0.418,0.156)	0.3685
ENA-78	3.63(0.48)	114	3.38(0.81)	82	-0.253	(-0.435,-0.071)	0.0068	-0.118	(-0.301,0.065)	0.204
BCA-1	1.57(0.81)	114	1.42(0.85)	82	-0.153	(-0.389,0.083)	0.203	-0.097	(-0.349,0.155)	0.4477
IL-9	0.64(0.46)	114	0.51(0.55)	82	-0.131	(-0.274,0.012)	0.0715	-0.088	(-0.249,0.073)	0.2802
IL-23	1.83(0.79)	114	1.82(1.08)	82	-0.004	(-0.267,0.259)	0.9769	-0.085	(-0.381,0.212)	0.5734
MCP-1	2.90(0.64)	114	2.74(0.75)	82	-0.155	(-0.351,0.041)	0.1205	-0.084	(-0.309,0.141)	0.4623
G-CSF	3.77(0.95)	114	3.65(1.10)	82	-0.111	(-0.401,0.178)	0.4501	-0.083	(-0.411,0.246)	0.6205
MCP-2	1.25(0.54)	114	1.13(0.39)	82	-0.127	(-0.265,0.011)	0.071	-0.067	(-0.226,0.092)	0.4046
RANTES	1.75(0.78)	114	1.63(0.77)	82	-0.113	(-0.335,0.109)	0.3169	-0.065	(-0.309,0.179)	0.5998
IL-10	0.69(0.95)	114	0.68(1.09)	82	-0.007	(-0.297,0.282)	0.9603	-0.064	(-0.377,0.249)	0.6865
IL-8	3.92(0.28)	114	3.86(0.33)	82	-0.059	(-0.145,0.027)	0.1804	-0.058	(-0.156,0.040)	0.2421
IL-2	0.24(0.65)	114	0.22(0.70)	82	-0.014	(-0.206,0.178)	0.8844	-0.054	(-0.264,0.156)	0.6123
I-309	0.22(0.45)	114	0.12(0.46)	82	-0.1	(-0.229,0.029)	0.1278	-0.05	(-0.196,0.097)	0.5045
IL-1RA	4.07(0.41)	114	4.02(0.41)	82	-0.053	(-0.170,0.064)	0.3762	-0.046	(-0.180,0.089)	0.5033
IFN-γ	0.47(0.71)	114	0.39(0.81)	82	-0.083	(-0.298,0.132)	0.4468	-0.042	(-0.287,0.202)	0.7335
sCD40L	1.77(0.42)	114	1.74(0.50)	82	-0.026	(-0.156,0.103)	0.6895	-0.041	(-0.184,0.101)	0.5683
PDGF-AB/BB	2.19(0.52)	114	2.11(0.56)	82	-0.083	(-0.236,0.070)	0.2873	-0.04	(-0.204,0.125)	0.6327
IL-17E/IL-25	1.00(0.26)	114	0.96(0.39)	82	-0.04	(-0.131,0.052)	0.3946	-0.039	(-0.139,0.061)	0.4396
FGF-2	1.89(0.58)	114	1.86(0.57)	82	-0.026	(-0.190,0.138)	0.7565	-0.035	(-0.214,0.144)	0.7008
IL-13	1.47(0.39)	114	1.45(0.52)	82	-0.025	(-0.153,0.104)	0.7051	-0.035	(-0.181,0.112)	0.6428
PDGF-AA	1.59(0.73)	114	1.55(0.70)	82	-0.039	(-0.245,0.166)	0.7065	-0.034	(-0.264,0.195)	0.7686
IL-12p40	1.50(0.63)	114	1.48(0.71)	82	-0.027	(-0.217,0.163)	0.7809	-0.025	(-0.231,0.181)	0.8078
LIF	1.11(0.60)	114	1.11(0.94)	82	-0.004	(-0.221,0.213)	0.9707	-0.025	(-0.242,0.192)	0.821
TARC	0.88(0.64)	114	0.72(0.71)	82	-0.158	(-0.350,0.033)	0.1051	-0.025	(-0.227,0.177)	0.8062
MDC	2.47(0.48)	114	2.41(0.56)	82	-0.066	(-0.213,0.081)	0.377	-0.018	(-0.171,0.135)	0.8202
TPO	1.51(0.41)	114	1.52(0.59)	82	0.003	(-0.139,0.144)	0.9717	-0.018	(-0.179,0.143)	0.8216
IL-15	0.78(0.48)	114	0.77(0.61)	82	-0.006	(-0.160,0.147)	0.9341	-0.01	(-0.174,0.154)	0.904
IL-27	1.90(0.25)	114	1.92(0.23)	82	0.023	(-0.046,0.092)	0.5067	-0.004	(-0.082,0.074)	0.9216
TRAIL	1.39(0.84)	114	1.39(0.92)	82	0.003	(-0.246,0.253)	0.9785	-0.003	(-0.270,0.264)	0.9818
Fractalkine	1.71(0.34)	114	1.73(0.42)	82	0.021	(-0.086,0.128)	0.6976	0.004	(-0.115,0.123)	0.9441
Eotaxin-3	1.22(0.43)	114	1.18(0.48)	82	-0.039	(-0.167,0.089)	0.5502	0.004	(-0.135,0.143)	0.9531
IL-21	0.63(0.15)	114	0.67(0.25)	82	0.034	(-0.023,0.091)	0.2392	0.005	(-0.061,0.071)	0.8828
MIG/CXCL9	3.55(0.48)	114	3.43(0.61)	82	-0.118	(-0.271,0.035)	0.1291	0.009	(-0.155,0.173)	0.918
FLT-3L	1.25(0.41)	114	1.24(0.42)	82	-0.009	(-0.128,0.111)	0.8866	0.01	(-0.114,0.135)	0.8699
IL-1α	3.67(0.50)	114	3.71(0.55)	82	0.032	(-0.118,0.181)	0.6764	0.011	(-0.156,0.177)	0.8983
IL-17F	1.17(0.68)	114	1.14(0.66)	82	-0.035	(-0.227,0.157)	0.7179	0.016	(-0.201,0.233)	0.8844
TNF-β	1.34(0.38)	114	1.33(0.44)	82	-0.008	(-0.124,0.109)	0.8974	0.02	(-0.110,0.149)	0.764
IL-17A	0.97(0.74)	114	0.97(0.68)	82	-0.001	(-0.204,0.203)	0.9956	0.023	(-0.205,0.251)	0.8442
Eotaxin-2	2.98(0.40)	114	2.89(0.58)	82	-0.086	(-0.225,0.052)	0.2192	0.025	(-0.121,0.171)	0.7358
IP-10	3.77(1.68)	114	3.35(1.94)	82	-0.418	(-0.931,0.094)	0.1089	0.026	(-0.504,0.556)	0.9231
IL-4	-0.40(0.58)	114	-0.39(0.56)	82	0.014	(-0.151,0.180)	0.864	0.032	(-0.158,0.223)	0.7384
VEGF-A	2.77(0.81)	114	2.71(0.91)	82	-0.066	(-0.309,0.176)	0.5894	0.043	(-0.230,0.316)	0.7584
MIP-1δ	2.44(0.59)	114	2.41(0.73)	82	-0.026	(-0.213,0.161)	0.7848	0.046	(-0.163,0.255)	0.666
IL-5	-0.66(0.55)	114	-0.61(0.61)	82	0.049	(-0.115,0.213)	0.5553	0.047	(-0.133,0.228)	0.6066
Eotaxin	1.20(0.19)	114	1.24(0.20)	82	0.04	(-0.015,0.094)	0.1539	0.053	(-0.007,0.113)	0.0841
TNF-α	1.38(0.62)	114	1.42(0.63)	82	0.047	(-0.131,0.224)	0.6058	0.057	(-0.142,0.256)	0.5736
IL-33	0.08(0.83)	114	0.14(0.95)	82	0.061	(-0.192,0.313)	0.6358	0.06	(-0.225,0.344)	0.6796
TSLP	-0.23(0.49)	114	-0.12(0.60)	82	0.11	(-0.043,0.264)	0.1586	0.06	(-0.113,0.234)	0.4938
TGF-α	1.50(0.26)	114	1.55(0.37)	82	0.051	(-0.037,0.139)	0.2572	0.087	(-0.008,0.181)	0.0724
M-CSF	3.12(0.53)	114	3.32(0.68)	82	0.198	(0.027,0.369)	0.0231	0.107	(-0.057,0.272)	0.2008
MCP-4	0.94(0.54)	114	0.99(0.63)	82	0.049	(-0.117,0.214)	0.5622	0.112	(-0.077,0.302)	0.2435
GRO-α	3.70(1.09)	114	3.74(1.22)	82	0.048	(-0.279,0.374)	0.7744	0.251	(-0.098,0.599)	0.1579
Softcup cytokine and chemokine analysis - fewer than 80% of samples detectable
Cytokine/Chemokine	Unadjusted odds ratio	Unadjusted confidence interval	Unadjusted p-value	Adjusted odds ratio	Adjusted confidence interval	Adjusted p-value
X6CKine	0.625	(0.274,1.418)	0.2587	0.549	(0.174,1.726)	0.2997
IL-22	1.429	(0.713,2.861)	0.3121	0.741	(0.257,2.002)	0.5631
GM-CSF	0.699	(0.364,1.316)	0.2729	0.759	(0.330,1.693)	0.506
IL-28A	0.694	(0.390,1.227)	0.2105	0.845	(0.397,1.785)	0.6593
IL-3	0.712	(0.129,3.932)	0.6819	0.878	(0.068,20.805)	0.9207
SDF-1α/β	0.957	(0.506,1.790)	0.8907	0.884	(0.383,1.995)	0.7685
IL-7	1.481	(0.823,2.698)	0.1931	0.983	(0.460,2.103)	0.9651
CTACK	0.844	(0.431,1.626)	0.6161	0.984	(0.395,2.378)	0.972
IL-20	1.213	(0.639,2.289)	0.5518	0.986	(0.432,2.206)	0.9727
SCF	0.899	(0.503,1.613)	0.7205	1.79	(0.812,4.078)	0.1551
